# Proteogenomic single cell analysis of skeletal muscle myocytes

**DOI:** 10.1101/2020.01.23.916791

**Authors:** Katherine M. Fomchenko, Rohan X. Verma, Suraj Kannan, Brian L. Lin, Xiaoping Yang, Tim O. Nieuwenhuis, Arun H. Patil, Karen Fox-Talbot, Matthew N. McCall, Chulan Kwon, David A. Kass, Avi Z. Rosenberg, Marc K. Halushka

## Abstract

Skeletal muscle myocytes have evolved into slow and fast-twitch types. These types are functionally distinct as a result of differential gene and protein expression. However, an understanding of the complexity of gene and protein variation between myofibers is unknown. We performed deep, whole cell, single cell RNA-seq on intact and fragments of skeletal myocytes from the mouse flexor digitorum brevis muscle. We compared the genomic expression data of 171 of these cells with two human proteomic datasets. The first was a spatial proteomics survey of mosaic patterns of protein expression utilizing the Human Protein Atlas (HPA) and the HPASubC tool. The second was a mass-spectrometry (MS) derived proteomic dataset of single human muscle fibers. Immunohistochemistry and RNA-ISH were used to understand variable expression. scRNA-seq identified three distinct clusters of myocytes (a slow/fast 2A cluster and two fast 2X clusters). Utilizing 1,605 mosaic patterned proteins from visual proteomics, and 596 differentially expressed proteins by MS methods, we explore this fast 2X division. Only 36 genes/proteins had variable expression across all three studies, of which nine are newly described as variable between fast/slow twitch myofibers. An additional 414 genes/proteins were identified as variable by two methods. Immunohistochemistry and RNA-ISH generally validated variable expression across methods presumably due to species-related differences. In this first integrated proteogenomic analysis of mature skeletal muscle myocytes we confirm the main fiber types and greatly expand the known repertoire of twitch-type specific genes/proteins. We also demonstrate the importance of integrating genomic and proteomic datasets.
