## Supplementary Data 2 for "Proteogenomic single cell analysis of skeletal muscle myocytes"

### Sheet: supplmentary_table 2
Fast 2Xa		Fast 2Xb		Slow/fast2A
Gene	Median_RPKM	Gene	Median_RPKM	Gene	Median_RPKM
Ttn	2112.88	Ttn	1860.88	Ttn	2577.29
Acta1	1251.16	Acta1	1327.77	Acta1	1451.13
mt-Rnr2	1097.48	mt-Rnr2	1119.91	mt-Rnr2	839.321		Box indicates mosaic by all three methods and Seurat
Neb	600.998	Aldoa	598.497	mt-Rnr1	668.92		Green indicates mosaic by all three methods and simpleSingleCell analysis
Aldoa	561.443	Tpm1	511.168	Mylpf	583.751
Mylpf	542.341	Neb	365.599	Neb	567.12
Tnnt3	530.053	Mylpf	359.629	Tpm1	565.68
Myh1	508.528	Myh1	352.092	Aldoa	439.533
Tpm1	479.678	Camk1d	330.104	Tcap	416.039
mt-Rnr1	430.034	Tnnt3	321.268	Tnnt3	376.695
Camk1d	362.071	mt-Cytb	312.525	Camk1d	326.026
Myl1	341.829	mt-Rnr1	296.279	Myh2	291.095
Tcap	334.937	Tcap	247.222	Tnni2	257.577
Tnni2	268.666	Myl1	231.302	Tpm2	249.115
mt-Nd4l	267.394	Tnni2	230.702	mt-Cytb	231.84
Tpm2	262.932	mt-Nd4l	219.868	mt-Nd4l	216.821
Pvalb	242.971	mt-Nd1	212.188	Gm18795	202.28
Gm18795	241.172	Eno3	210.623	mt-Nd1	195.041
Slc25a4	232.478	Gm18795	197.118	Mybpc1	182.681
mt-Cytb	224.256	Cmss1	191.686	Car3	174.799
Mybpc1	215.726	Slc25a4	189.427	Fhl1	172.72
Ryr1	212.249	Ckm	184.58	Slc25a4	157.224
mt-Nd1	200.485	Gm20388	179.805	Myl1	149.976
Ckm	194.209	Ryr1	178.472	Eno3	149.301
Eno3	176.807	Tpm2	175.962	Jarid2	141.36
Fhl1	171.298	Pvalb	162.815	Ryr1	140.644
Jarid2	170.173	Mybpc1	135.62	Mir6236	140.097
Myh2	149.273	Fgfr2	134.683	Gm20388	134.171
Cmss1	145.104	Gm26917	127.947	Cmss1	132.747
Pygm	130.27	Pygm	123.751	Pgam2	130.419
Fgfr2	130.14	Car3	123.156	mt-Co1	128.417
Trdn	129.919	Myh2	115.174	Pde4dip	126.331
Atp2a1	122.628	Atp2a1	110.037	Mb	123.956
Gm20388	120.986	Xirp2	104.461	Hsp90ab1	121.726
Pde4dip	120.183	Pde4dip	102.993	Xirp2	120.195
mt-Co1	118.184	Fhl1	94.5797	mt-Nd2	117.706
Mir6236	116.616	Mir6236	93.9877	Fgfr2	109.15
Car3	108.328	Pkm	90.7033	Pygm	107.601
Myoz1	107.443	Jarid2	89.1518	Ckm	105.264
Xirp2	104.234	Pgam2	86.8406	Tnnc1	102.416
Pfkm	98.0156	Actn3	76.2941	Actn2	101.839
Actn3	97.7332	Fth1	75.6325	Myh1	93.8002
Pkm	97.1935	Trdn	74.9375	Des	86.1531
Des	91.0849	Flnc	71.043	Atp2a1	84.825
Cmya5	90.5043	Myoz1	67.7762	Gm26917	82.0973
Fth1	90.4806	mt-Co1	65.3826	Tnnt1	80.4895
Hsp90ab1	89.2072	Gphn	65.356	Il31ra	78.6299
Pgam2	80.7868	Des	65.2478	Pkm	77.2897
Mb	80.7303	Hsp90ab1	64.5478	Dmd	76.6902
Tpi1	75.5243	Pfkm	63.74	Pvalb	75.2293
